# Molecular heterogeneity of quiescent melanocyte stem cells revealed by single-cell RNA-sequencing

**DOI:** 10.1101/2023.12.19.571712

**Authors:** Joseph W. Palmer, Nilesh Kumar, Luye An, Andrew C. White, M. Shahid Mukhtar, Melissa L. Harris

## Abstract

Melanocyte stem cells (McSCs) of the hair follicle are a rare cell population within the skin and are notably underrepresented in whole-skin, single-cell RNA sequencing (scRNA-seq) datasets. Using a cell enrichment strategy to isolate KIT+/CD45-cells from the telogen skin of adult female C57BL/6J mice, we evaluated the transcriptional landscape of quiescent McSCs (qMcSCs) at high resolution. Through this evaluation, we confirmed existing molecular signatures for qMcCS subpopulations (e.g., *Kit+, Cd34+/-*, *Plp1+, Cd274+/-, Thy1+, Cdh3+/-*) and identified novel qMcSC subpopulations, including two that differentially regulate their immune privilege status. Within qMcSC subpopulations, we also predicted melanocyte differentiation potential, neural crest potential, and quiescence depth. Taken together, the results demonstrate that the qMcSC population is heterogenous and future studies focused on investigating changes in qMcSCs should consider changes in subpopulation composition.

**Significance:** Single cell transcriptomics has revolutionized our ability to interrogate the dynamic nature of tissues. Here we provide a high-resolution map of the melanocyte stem cell population during quiescence. This map provides one of few examples highlighting broad heterogeneity in stem cells during the quiescent cell state. The map also unifies previous observations using other cell, molecular and functional analyses to define the unique features of the quiescent melanocyte stem cell population. This data provides a valuable resource to individuals interested in further evaluating aspects of cellular quiescence in stem cells broadly or melanocyte stem cells specifically.
