## Supplemental File 1 for "Molecular heterogeneity of quiescent melanocyte stem cells revealed by single-cell RNA-sequencing"

### Sheet: dC18 - Melanocytes
cluster	p_val	avg_log2FC	pct.1	pct.2	p_val_adj	gene	Description	TF	Pigment
18	3.21469e-13	0.305807	0.816	0.24	6.06998e-09	Zeb2	zinc finger E-box binding homeobox 2 [Source:MGI Symbol;Acc:MGI:1344407]	Yes	Yes
18	5.56894e-14	0.346827	0.388	0.085	1.05153e-09	Ets1	E26 avian leukemia oncogene 1, 5' domain [Source:MGI Symbol;Acc:MGI:95455]	Yes	Yes
18	3.22661e-21	0.625159	0.653	0.152	6.09249e-17	Sox5	SRY (sex determining region Y)-box 5 [Source:MGI Symbol;Acc:MGI:98367]	Yes	Yes
18	2.56875e-133	0.285559	0.245	0.002	4.85031e-129	Sox10	SRY (sex determining region Y)-box 10 [Source:MGI Symbol;Acc:MGI:98358]	Yes	Yes
18	2.1496e-242	0.357616	0.265	0	4.05888e-238	Foxd3	forkhead box D3 [Source:MGI Symbol;Acc:MGI:1347473]	Yes	Yes
18	0	1.32683	0.939	0.003	0	Pax3	paired box 3 [Source:MGI Symbol;Acc:MGI:97487]	Yes	Yes
18	1.74486e-07	0.348309	0.878	0.532	0.00329465	Myo10	myosin X [Source:MGI Symbol;Acc:MGI:107716]	#N/A	Yes
18	8.37381e-08	0.276433	0.755	0.366	0.00158114	Dock7	dedicator of cytokinesis 7 [Source:MGI Symbol;Acc:MGI:1914549]	#N/A	Yes
18	3.21216e-09	0.349584	0.408	0.13	6.06521e-05	Arhgap31	Rho GTPase activating protein 31 [Source:MGI Symbol;Acc:MGI:1333857]	#N/A	Yes
18	3.09296e-12	0.264419	0.347	0.077	5.84013e-08	Psen2	presenilin 2 [Source:MGI Symbol;Acc:MGI:109284]	#N/A	Yes
18	4.54249e-17	0.568192	0.898	0.348	8.57713e-13	Bcl2	B cell leukemia/lymphoma 2 [Source:MGI Symbol;Acc:MGI:88138]	#N/A	Yes
18	1.34007e-19	0.553383	0.571	0.142	2.53032e-15	Bace2	beta-site APP-cleaving enzyme 2 [Source:MGI Symbol;Acc:MGI:1860440]	#N/A	Yes
18	8.57955e-20	0.280751	0.286	0.036	1.61999e-15	Slc24a5	solute carrier family 24, member 5 [Source:MGI Symbol;Acc:MGI:2677271]	#N/A	Yes
18	4.71684e-30	0.89841	0.816	0.226	8.90634e-26	Myo5a	myosin VA [Source:MGI Symbol;Acc:MGI:105976]	#N/A	Yes
18	3.86472e-53	0.7864	0.653	0.073	7.29736e-49	Gpnmb	glycoprotein (transmembrane) nmb [Source:MGI Symbol;Acc:MGI:1934765]	#N/A	Yes
18	4.15798e-66	0.692847	0.612	0.051	7.85109e-62	Sytl2	synaptotagmin-like 2 [Source:MGI Symbol;Acc:MGI:1933366]	#N/A	Yes
18	3.27352e-71	0.472028	0.388	0.017	6.18106e-67	Cdh2	cadherin 2 [Source:MGI Symbol;Acc:MGI:88355]	#N/A	Yes
18	2.90938e-107	0.729257	0.551	0.023	5.49349e-103	Pde11a	phosphodiesterase 11A [Source:MGI Symbol;Acc:MGI:3036251]	#N/A	Yes
18	3.01302e-148	0.325585	0.306	0.003	5.68919e-144	Mlph	melanophilin [Source:MGI Symbol;Acc:MGI:2176380]	#N/A	Yes
18	3.06066e-175	0.884926	0.694	0.021	5.77914e-171	Ednrb	endothelin receptor type B [Source:MGI Symbol;Acc:MGI:102720]	#N/A	Yes
18	3.60691e-222	0.407908	0.367	0.002	6.81056e-218	Trpm1	transient receptor potential cation channel, subfamily M, member 1 [Source:MGI Symbol;Acc:MGI:1330305]	#N/A	Yes
18	3.41743e-227	0.658716	0.551	0.008	6.4528e-223	Kit	KIT proto-oncogene receptor tyrosine kinase [Source:MGI Symbol;Acc:MGI:96677]	#N/A	Yes
18	2.1106e-299	0.623906	0.449	0.002	3.98523e-295	Tyr	tyrosinase [Source:MGI Symbol;Acc:MGI:98880]	#N/A	Yes
18	0	1.90183	0.98	0.007	0	Dct	dopachrome tautomerase [Source:MGI Symbol;Acc:MGI:102563]	#N/A	Yes
18	0	0.818334	0.755	0.006	0	Mcoln3	mucolipin 3 [Source:MGI Symbol;Acc:MGI:1890500]	#N/A	Yes
18	0	0.910809	0.673	0.001	0	Mlana	melan-A [Source:MGI Symbol;Acc:MGI:108454]	#N/A	Yes
18	0	0.985101	0.612	0.005	0	Pmel	premelanosome protein [Source:MGI Symbol;Acc:MGI:98301]	#N/A	Yes
18	0	1.06759	0.816	0.001	0	Tyrp1	tyrosinase-related protein 1 [Source:MGI Symbol;Acc:MGI:98881]	#N/A	Yes
18	3.72386e-16	0.33604	0.429	0.084	7.03139e-12	Foxp2	forkhead box P2 [Source:MGI Symbol;Acc:MGI:2148705]	Yes	#N/A
18	9.72601e-17	0.494474	0.592	0.173	1.83646e-12	Stat2	signal transducer and activator of transcription 2 [Source:MGI Symbol;Acc:MGI:103039]	Yes	#N/A
18	9.85033e-18	0.365089	0.429	0.081	1.85994e-13	Zfp521	zinc finger protein 521 [Source:MGI Symbol;Acc:MGI:95459]	Yes	#N/A
18	3.42283e-20	0.77869	0.918	0.458	6.46298e-16	Aff3	AF4/FMR2 family, member 3 [Source:MGI Symbol;Acc:MGI:106927]	Yes	#N/A
18	6.32114e-31	0.386888	0.327	0.029	1.19356e-26	Pparg	peroxisome proliferator activated receptor gamma [Source:MGI Symbol;Acc:MGI:97747]	Yes	#N/A
18	5.47728e-32	0.462767	0.449	0.055	1.03422e-27	Bhlhe41	basic helix-loop-helix family, member e41 [Source:MGI Symbol;Acc:MGI:1930704]	Yes	#N/A
18	7.12758e-45	0.653245	0.612	0.074	1.34583e-40	Plagl1	pleiomorphic adenoma gene-like 1 [Source:MGI Symbol;Acc:MGI:1100874]	Yes	#N/A
18	4.40512e-51	0.460733	0.469	0.037	8.31775e-47	Runx3	runt related transcription factor 3 [Source:MGI Symbol;Acc:MGI:102672]	Yes	#N/A
18	3.31649e-70	0.287576	0.327	0.012	6.26219e-66	Arnt2	aryl hydrocarbon receptor nuclear translocator 2 [Source:MGI Symbol;Acc:MGI:107188]	Yes	#N/A
18	8.24478e-106	0.940775	0.551	0.024	1.55678e-101	Rarb	retinoic acid receptor, beta [Source:MGI Symbol;Acc:MGI:97857]	Yes	#N/A
18	1.55849e-157	0.571649	0.449	0.008	2.94274e-153	Npas3	neuronal PAS domain protein 3 [Source:MGI Symbol;Acc:MGI:1351610]	Yes	#N/A
18	0	0.383648	0.347	0	0	Alx1	ALX homeobox 1 [Source:MGI Symbol;Acc:MGI:104621]	Yes	#N/A
18	0	1.20061	0.878	0.016	0	Sox6	SRY (sex determining region Y)-box 6 [Source:MGI Symbol;Acc:MGI:98368]	Yes	#N/A
18	2.474e-06	0.300908	0.51	0.248	0.0467141	Pi4k2b	phosphatidylinositol 4-kinase type 2 beta [Source:MGI Symbol;Acc:MGI:1914323]	#N/A	#N/A
18	1.151e-06	0.307324	0.857	0.594	0.0217331	Lmo4	LIM domain only 4 [Source:MGI Symbol;Acc:MGI:109360]	#N/A	#N/A
18	7.30968e-07	0.276612	0.449	0.183	0.0138021	Atp6v0a1	ATPase, H+ transporting, lysosomal V0 subunit A1 [Source:MGI Symbol;Acc:MGI:103286]	#N/A	#N/A
18	5.03893e-07	0.32542	0.367	0.135	0.0095145	Snx10	sorting nexin 10 [Source:MGI Symbol;Acc:MGI:1919232]	#N/A	#N/A
18	2.32615e-07	0.359466	0.673	0.398	0.00439223	Ppp1r10	protein phosphatase 1, regulatory subunit 10 [Source:MGI Symbol;Acc:MGI:1289273]	#N/A	#N/A
18	1.61622e-07	0.349428	0.633	0.345	0.00305174	Snx9	sorting nexin 9 [Source:MGI Symbol;Acc:MGI:1913866]	#N/A	#N/A
18	1.56856e-07	0.366604	0.592	0.275	0.00296176	Rbpms	RNA binding protein gene with multiple splicing [Source:MGI Symbol;Acc:MGI:1334446]	#N/A	#N/A
18	1.50762e-07	0.340605	0.469	0.191	0.00284669	Dnajc6	DnaJ heat shock protein family (Hsp40) member C6 [Source:MGI Symbol;Acc:MGI:1919935]	#N/A	#N/A
18	1.30319e-07	0.284977	0.469	0.173	0.00246069	Ptprm	protein tyrosine phosphatase, receptor type, M [Source:MGI Symbol;Acc:MGI:102694]	#N/A	#N/A
18	1.14457e-07	0.373056	0.735	0.442	0.00216118	Ubl3	ubiquitin-like 3 [Source:MGI Symbol;Acc:MGI:1344373]	#N/A	#N/A
18	9.95121e-08	0.326914	0.449	0.177	0.00187899	Hspa2	heat shock protein 2 [Source:MGI Symbol;Acc:MGI:96243]	#N/A	#N/A
18	7.33939e-08	0.321073	0.51	0.208	0.00138582	Scpep1	serine carboxypeptidase 1 [Source:MGI Symbol;Acc:MGI:1921867]	#N/A	#N/A
18	6.68865e-08	0.374339	0.735	0.447	0.00126295	Idh2	isocitrate dehydrogenase 2 (NADP+), mitochondrial [Source:MGI Symbol;Acc:MGI:96414]	#N/A	#N/A
18	5.82143e-08	0.289367	0.408	0.14	0.0010992	Slc7a5	solute carrier family 7 (cationic amino acid transporter, y+ system), member 5 [Source:MGI Symbol;Acc:MGI:1298205]	#N/A	#N/A
18	4.02278e-08	0.282409	0.612	0.24	0.000759581	Tm4sf1	transmembrane 4 superfamily member 1 [Source:MGI Symbol;Acc:MGI:104678]	#N/A	#N/A
18	3.48049e-08	0.374738	0.694	0.404	0.000657187	Rexo2	RNA exonuclease 2 [Source:MGI Symbol;Acc:MGI:1888981]	#N/A	#N/A
18	2.53284e-08	0.336398	0.898	0.608	0.000478251	Slc25a4	solute carrier family 25 (mitochondrial carrier, adenine nucleotide translocator), member 4 [Source:MGI Symbol;Acc:MGI:1353495]	#N/A	#N/A
18	2.27264e-08	0.291865	0.408	0.139	0.00042912	Cdk2	cyclin-dependent kinase 2 [Source:MGI Symbol;Acc:MGI:104772]	#N/A	#N/A
18	1.90718e-08	0.475696	0.531	0.238	0.000360113	Mdfic	MyoD family inhibitor domain containing [Source:MGI Symbol;Acc:MGI:104611]	#N/A	#N/A
18	1.3044e-08	0.26427	0.327	0.087	0.000246296	Mmp16	matrix metallopeptidase 16 [Source:MGI Symbol;Acc:MGI:1276107]	#N/A	#N/A
18	1.17311e-08	0.331386	0.612	0.237	0.000221507	Dclk1	doublecortin-like kinase 1 [Source:MGI Symbol;Acc:MGI:1330861]	#N/A	#N/A
18	8.16639e-09	0.290476	1	0.852	0.000154198	Cd63	CD63 antigen [Source:MGI Symbol;Acc:MGI:99529]	#N/A	#N/A
18	5.0797e-09	0.294957	0.347	0.1	9.59149e-05	Ap1s2	adaptor-related protein complex 1, sigma 2 subunit [Source:MGI Symbol;Acc:MGI:1889383]	#N/A	#N/A
18	3.41805e-09	0.447915	0.51	0.186	6.45395e-05	Magi2	membrane associated guanylate kinase, WW and PDZ domain containing 2 [Source:MGI Symbol;Acc:MGI:1354953]	#N/A	#N/A
18	2.95953e-09	0.282951	0.327	0.087	5.58819e-05	Nectin3	nectin cell adhesion molecule 3 [Source:MGI Symbol;Acc:MGI:1930171]	#N/A	#N/A
18	2.80419e-09	0.392535	0.367	0.107	5.29488e-05	Fgf13	fibroblast growth factor 13 [Source:MGI Symbol;Acc:MGI:109178]	#N/A	#N/A
18	1.99833e-09	0.403425	0.776	0.437	3.77325e-05	2610035D17Rik	RIKEN cDNA 2610035D17 gene [Source:MGI Symbol;Acc:MGI:1919636]	#N/A	#N/A
18	1.85322e-09	0.272438	0.367	0.105	3.49926e-05	Cdkn1c	cyclin-dependent kinase inhibitor 1C (P57) [Source:MGI Symbol;Acc:MGI:104564]	#N/A	#N/A
18	1.7952e-09	0.364133	0.592	0.261	3.3897e-05	Mgat4b	mannoside acetylglucosaminyltransferase 4, isoenzyme B [Source:MGI Symbol;Acc:MGI:2143974]	#N/A	#N/A
18	1.55797e-09	0.323253	0.347	0.096	2.94176e-05	Spire1	spire type actin nucleation factor 1 [Source:MGI Symbol;Acc:MGI:1915416]	#N/A	#N/A
18	1.47883e-09	0.32151	0.694	0.319	2.79233e-05	Hexim1	hexamethylene bis-acetamide inducible 1 [Source:MGI Symbol;Acc:MGI:2385923]	#N/A	#N/A
18	1.21966e-09	0.43008	0.918	0.865	2.30296e-05	Ubc	ubiquitin C [Source:MGI Symbol;Acc:MGI:98889]	#N/A	#N/A
18	9.53324e-10	0.435223	0.939	0.673	1.80007e-05	Auts2	autism susceptibility candidate 2 [Source:MGI Symbol;Acc:MGI:1919847]	#N/A	#N/A
18	4.2601e-10	0.262966	0.224	0.042	8.04392e-06	Cd274	CD274 antigen [Source:MGI Symbol;Acc:MGI:1926446]	#N/A	#N/A
18	1.69671e-10	0.453548	0.612	0.244	3.20372e-06	Sorbs1	sorbin and SH3 domain containing 1 [Source:MGI Symbol;Acc:MGI:700014]	#N/A	#N/A
18	3.3405e-11	0.340371	0.429	0.124	6.30753e-07	Dock5	dedicator of cytokinesis 5 [Source:MGI Symbol;Acc:MGI:2652871]	#N/A	#N/A
18	1.73824e-11	0.326391	0.796	0.286	3.28214e-07	Celf2	CUGBP, Elav-like family member 2 [Source:MGI Symbol;Acc:MGI:1338822]	#N/A	#N/A
18	1.25114e-11	0.336706	0.347	0.082	2.3624e-07	Isg15	ISG15 ubiquitin-like modifier [Source:MGI Symbol;Acc:MGI:1855694]	#N/A	#N/A
18	4.23803e-12	0.518284	0.612	0.222	8.00225e-08	Pakap.1	#N/A	#N/A	#N/A
18	2.79061e-12	0.414704	0.673	0.252	5.26922e-08	Nlk	nemo like kinase [Source:MGI Symbol;Acc:MGI:1201387]	#N/A	#N/A
18	2.39594e-12	0.441033	0.939	0.548	4.52402e-08	Selenop	selenoprotein P [Source:MGI Symbol;Acc:MGI:894288]	#N/A	#N/A
18	1.07031e-12	0.393334	0.49	0.135	2.02096e-08	Nrcam	neuronal cell adhesion molecule [Source:MGI Symbol;Acc:MGI:104750]	#N/A	#N/A
18	6.77687e-13	0.438927	0.592	0.206	1.27961e-08	Mtmr2	myotubularin related protein 2 [Source:MGI Symbol;Acc:MGI:1924366]	#N/A	#N/A
18	2.84372e-13	0.312768	0.49	0.13	5.36951e-09	Igsf3	immunoglobulin superfamily, member 3 [Source:MGI Symbol;Acc:MGI:1926158]	#N/A	#N/A
18	1.24149e-13	0.501979	0.612	0.213	2.34417e-09	Tacc1	transforming, acidic coiled-coil containing protein 1 [Source:MGI Symbol;Acc:MGI:2443510]	#N/A	#N/A
18	9.25964e-14	0.398683	0.367	0.08	1.74841e-09	Ica1	islet cell autoantigen 1 [Source:MGI Symbol;Acc:MGI:96391]	#N/A	#N/A
18	1.96543e-14	0.309346	0.204	0.026	3.71113e-10	Pde7b	phosphodiesterase 7B [Source:MGI Symbol;Acc:MGI:1352752]	#N/A	#N/A
18	1.2691e-14	0.369897	0.408	0.088	2.39631e-10	Ncald	neurocalcin delta [Source:MGI Symbol;Acc:MGI:1196326]	#N/A	#N/A
18	2.42346e-15	0.254869	0.653	0.161	4.57598e-11	Pcolce2	procollagen C-endopeptidase enhancer 2 [Source:MGI Symbol;Acc:MGI:1923727]	#N/A	#N/A
18	1.04525e-15	0.386795	0.51	0.125	1.97365e-11	Tnik	TRAF2 and NCK interacting kinase [Source:MGI Symbol;Acc:MGI:1916264]	#N/A	#N/A
18	9.15605e-16	0.452388	0.51	0.136	1.72885e-11	Adgrg1	adhesion G protein-coupled receptor G1 [Source:MGI Symbol;Acc:MGI:1340051]	#N/A	#N/A
18	6.43687e-16	0.556364	0.939	0.568	1.21541e-11	Sqstm1	sequestosome 1 [Source:MGI Symbol;Acc:MGI:107931]	#N/A	#N/A
18	4.90444e-16	0.359254	0.408	0.078	9.26056e-12	Gria4	glutamate receptor, ionotropic, AMPA4 (alpha 4) [Source:MGI Symbol;Acc:MGI:95811]	#N/A	#N/A
18	1.60437e-16	0.664152	0.898	0.514	3.02937e-12	Sat1	spermidine/spermine N1-acetyl transferase 1 [Source:MGI Symbol;Acc:MGI:98233]	#N/A	#N/A
18	1.30891e-16	0.458938	0.469	0.108	2.47148e-12	Plat	plasminogen activator, tissue [Source:MGI Symbol;Acc:MGI:97610]	#N/A	#N/A
18	6.21395e-17	0.473061	0.469	0.107	1.17332e-12	Nav1	neuron navigator 1 [Source:MGI Symbol;Acc:MGI:2183683]	#N/A	#N/A
18	2.60286e-17	0.520446	0.531	0.133	4.91471e-13	Gfod1	glucose-fructose oxidoreductase domain containing 1 [Source:MGI Symbol;Acc:MGI:2145304]	#N/A	#N/A
18	1.03965e-17	0.431619	0.51	0.11	1.96306e-13	Prex2	phosphatidylinositol-3,4,5-trisphosphate-dependent Rac exchange factor 2 [Source:MGI Symbol;Acc:MGI:1923385]	#N/A	#N/A
18	7.30874e-18	0.423516	0.551	0.139	1.38004e-13	Tecpr1	tectonin beta-propeller repeat containing 1 [Source:MGI Symbol;Acc:MGI:1917631]	#N/A	#N/A
18	1.54201e-18	0.706243	0.796	0.321	2.91162e-14	Mgat5	mannoside acetylglucosaminyltransferase 5 [Source:MGI Symbol;Acc:MGI:894701]	#N/A	#N/A
18	4.07326e-19	0.45421	0.429	0.08	7.69112e-15	Fabp5	fatty acid binding protein 5, epidermal [Source:MGI Symbol;Acc:MGI:101790]	#N/A	#N/A
18	2.88972e-19	0.337049	0.429	0.074	5.45637e-15	Gpx3	glutathione peroxidase 3 [Source:MGI Symbol;Acc:MGI:105102]	#N/A	#N/A
18	1.17601e-19	0.69893	0.959	0.289	2.22055e-15	Vim	vimentin [Source:MGI Symbol;Acc:MGI:98932]	#N/A	#N/A
18	1.35094e-21	0.32396	0.429	0.067	2.55085e-17	Sgip1	SH3-domain GRB2-like (endophilin) interacting protein 1 [Source:MGI Symbol;Acc:MGI:1920344]	#N/A	#N/A
18	9.83808e-22	0.576708	0.735	0.24	1.85763e-17	Gstp1	glutathione S-transferase, pi 1 [Source:MGI Symbol;Acc:MGI:95865]	#N/A	#N/A
18	2.0565e-23	0.461236	0.592	0.12	3.88308e-19	Cnn3	calponin 3, acidic [Source:MGI Symbol;Acc:MGI:1919244]	#N/A	#N/A
18	1.39189e-23	0.433873	0.51	0.091	2.62816e-19	Cystm1	cysteine-rich transmembrane module containing 1 [Source:MGI Symbol;Acc:MGI:1913310]	#N/A	#N/A
18	1.38621e-24	0.343478	0.388	0.052	2.61744e-20	C2	complement component 2 (within H-2S) [Source:MGI Symbol;Acc:MGI:88226]	#N/A	#N/A
18	5.15879e-26	0.94049	0.878	0.316	9.74082e-22	Fmn1	formin 1 [Source:MGI Symbol;Acc:MGI:101815]	#N/A	#N/A
18	4.33679e-26	0.831081	0.857	0.272	8.18873e-22	Ptprj	protein tyrosine phosphatase, receptor type, J [Source:MGI Symbol;Acc:MGI:104574]	#N/A	#N/A
18	2.0127e-26	0.565402	0.694	0.152	3.80038e-22	Frmd4a	FERM domain containing 4A [Source:MGI Symbol;Acc:MGI:1919850]	#N/A	#N/A
18	8.89959e-27	0.326734	0.408	0.052	1.68042e-22	Tspan2	tetraspanin 2 [Source:MGI Symbol;Acc:MGI:1917997]	#N/A	#N/A
18	6.96172e-28	0.730132	0.796	0.231	1.31451e-23	4930402H24Rik	RIKEN cDNA 4930402H24 gene [Source:MGI Symbol;Acc:MGI:1923029]	#N/A	#N/A
18	4.13332e-28	0.384662	0.469	0.064	7.80453e-24	Mylk	myosin, light polypeptide kinase [Source:MGI Symbol;Acc:MGI:894806]	#N/A	#N/A
18	8.86261e-29	0.566114	0.469	0.068	1.67344e-24	Irgm1	immunity-related GTPase family M member 1 [Source:MGI Symbol;Acc:MGI:107567]	#N/A	#N/A
18	2.21056e-29	0.577953	0.735	0.144	4.17399e-25	Ncam1	neural cell adhesion molecule 1 [Source:MGI Symbol;Acc:MGI:97281]	#N/A	#N/A
18	3.84873e-30	0.628219	0.592	0.101	7.26717e-26	Pik3r3	phosphoinositide-3-kinase regulatory subunit 3 [Source:MGI Symbol;Acc:MGI:109277]	#N/A	#N/A
18	8.67915e-32	0.545285	0.612	0.104	1.6388e-27	Pip5k1b	phosphatidylinositol-4-phosphate 5-kinase, type 1 beta [Source:MGI Symbol;Acc:MGI:107930]	#N/A	#N/A
18	8.28905e-32	0.900127	0.959	0.309	1.56514e-27	Phlda1	pleckstrin homology like domain, family A, member 1 [Source:MGI Symbol;Acc:MGI:1096880]	#N/A	#N/A
18	4.83942e-33	0.357867	0.327	0.027	9.13779e-29	Edil3	EGF-like repeats and discoidin I-like domains 3 [Source:MGI Symbol;Acc:MGI:1329025]	#N/A	#N/A
18	1.80159e-33	0.757959	0.714	0.141	3.40176e-29	Cdc14a	CDC14 cell division cycle 14A [Source:MGI Symbol;Acc:MGI:2442676]	#N/A	#N/A
18	1.33291e-34	0.281385	0.286	0.02	2.5168e-30	Slc38a1	solute carrier family 38, member 1 [Source:MGI Symbol;Acc:MGI:2145895]	#N/A	#N/A
18	1.09206e-34	0.259084	0.265	0.017	2.06202e-30	G530011O06Rik	RIKEN cDNA G530011O06 gene [Source:MGI Symbol;Acc:MGI:3603513]	#N/A	#N/A
18	7.6242e-35	0.917477	0.776	0.15	1.4396e-30	Chsy3	chondroitin sulfate synthase 3 [Source:MGI Symbol;Acc:MGI:1926173]	#N/A	#N/A
18	7.80534e-39	0.381936	0.408	0.037	1.4738e-34	Cubn	cubilin (intrinsic factor-cobalamin receptor) [Source:MGI Symbol;Acc:MGI:1931256]	#N/A	#N/A
18	1.90248e-39	0.499264	0.51	0.057	3.59227e-35	St6gal1	beta galactoside alpha 2,6 sialyltransferase 1 [Source:MGI Symbol;Acc:MGI:108470]	#N/A	#N/A
18	1.55579e-39	0.418604	0.388	0.033	2.93764e-35	B4galt5	UDP-Gal:betaGlcNAc beta 1,4-galactosyltransferase, polypeptide 5 [Source:MGI Symbol;Acc:MGI:1927169]	#N/A	#N/A
18	1.02414e-39	0.362491	0.306	0.02	1.93379e-35	Slc4a8	solute carrier family 4 (anion exchanger), member 8 [Source:MGI Symbol;Acc:MGI:1928745]	#N/A	#N/A
18	2.03662e-42	1.02082	0.918	0.205	3.84554e-38	Nav2	neuron navigator 2 [Source:MGI Symbol;Acc:MGI:2183691]	#N/A	#N/A
18	1.89543e-42	0.431599	0.388	0.031	3.57896e-38	Slc6a17	solute carrier family 6 (neurotransmitter transporter), member 17 [Source:MGI Symbol;Acc:MGI:2442535]	#N/A	#N/A
18	5.38602e-44	0.737554	0.673	0.096	1.01699e-39	St3gal6	ST3 beta-galactoside alpha-2,3-sialyltransferase 6 [Source:MGI Symbol;Acc:MGI:1888707]	#N/A	#N/A
18	4.778e-44	0.363753	0.327	0.021	9.02181e-40	Gucy1b1	guanylate cyclase 1, soluble, beta 1 [Source:MGI Symbol;Acc:MGI:1860604]	#N/A	#N/A
18	9.67847e-45	0.404227	0.367	0.026	1.82749e-40	Gdnf	glial cell line derived neurotrophic factor [Source:MGI Symbol;Acc:MGI:107430]	#N/A	#N/A
18	7.9174e-45	0.259726	0.286	0.015	1.49496e-40	Tmod1	tropomodulin 1 [Source:MGI Symbol;Acc:MGI:98775]	#N/A	#N/A
18	5.22044e-47	0.339279	0.347	0.021	9.85724e-43	Glrb	glycine receptor, beta subunit [Source:MGI Symbol;Acc:MGI:95751]	#N/A	#N/A
18	7.39585e-48	0.838005	0.898	0.156	1.39648e-43	Col12a1	collagen, type XII, alpha 1 [Source:MGI Symbol;Acc:MGI:88448]	#N/A	#N/A
18	2.28023e-51	0.941984	0.796	0.129	4.30553e-47	Rapgef4	Rap guanine nucleotide exchange factor (GEF) 4 [Source:MGI Symbol;Acc:MGI:1917723]	#N/A	#N/A
18	1.18696e-51	0.368422	0.408	0.027	2.24121e-47	Espn	espin [Source:MGI Symbol;Acc:MGI:1861630]	#N/A	#N/A
18	7.02317e-55	0.76	0.653	0.07	1.32611e-50	Adcy2	adenylate cyclase 2 [Source:MGI Symbol;Acc:MGI:99676]	#N/A	#N/A
18	1.74005e-56	0.406281	0.388	0.022	3.28556e-52	Plp1	proteolipid protein (myelin) 1 [Source:MGI Symbol;Acc:MGI:97623]	#N/A	#N/A
18	3.90327e-57	0.899704	0.755	0.092	7.37015e-53	Mgll	monoglyceride lipase [Source:MGI Symbol;Acc:MGI:1346042]	#N/A	#N/A
18	1.31581e-63	0.676536	0.673	0.063	2.48452e-59	Basp1	brain abundant, membrane attached signal protein 1 [Source:MGI Symbol;Acc:MGI:1917600]	#N/A	#N/A
18	1.95124e-70	0.729331	0.571	0.041	3.68433e-66	Gm4876	predicted gene 4876 [Source:MGI Symbol;Acc:MGI:3647654]	#N/A	#N/A
18	3.37274e-74	1.10376	0.939	0.108	6.36842e-70	Enpp2	ectonucleotide pyrophosphatase/phosphodiesterase 2 [Source:MGI Symbol;Acc:MGI:1321390]	#N/A	#N/A
18	1.19011e-75	1.07884	0.796	0.082	2.24716e-71	Gm15726	predicted gene 15726 [Source:MGI Symbol;Acc:MGI:3783169]	#N/A	#N/A
18	1.00912e-77	0.686348	0.531	0.031	1.90541e-73	Rnase1	ribonuclease, RNase A family, 1 (pancreatic) [Source:MGI Symbol;Acc:MGI:97919]	#N/A	#N/A
18	6.20173e-81	0.639676	0.551	0.032	1.17101e-76	Eya1	EYA transcriptional coactivator and phosphatase 1 [Source:MGI Symbol;Acc:MGI:109344]	#N/A	#N/A
18	4.07753e-89	0.381948	0.327	0.009	7.6992e-85	Plce1	phospholipase C, epsilon 1 [Source:MGI Symbol;Acc:MGI:1921305]	#N/A	#N/A
18	2.82883e-91	0.273456	0.245	0.004	5.34139e-87	Sh3bgr	SH3-binding domain glutamic acid-rich protein [Source:MGI Symbol;Acc:MGI:1354740]	#N/A	#N/A
18	7.97432e-93	0.356581	0.327	0.008	1.50571e-88	C4b	complement component 4B (Chido blood group) [Source:MGI Symbol;Acc:MGI:88228]	#N/A	#N/A
18	1.31647e-105	0.520901	0.449	0.015	2.48575e-101	Gm13963	predicted gene 13963 [Source:MGI Symbol;Acc:MGI:3650832]	#N/A	#N/A
18	3.03953e-106	0.554454	0.469	0.016	5.73923e-102	Tmeff2	transmembrane protein with EGF-like and two follistatin-like domains 2 [Source:MGI Symbol;Acc:MGI:1861735]	#N/A	#N/A
18	1.40765e-118	1.11097	0.755	0.041	2.65792e-114	Prkg1	protein kinase, cGMP-dependent, type I [Source:MGI Symbol;Acc:MGI:108174]	#N/A	#N/A
18	1.81046e-123	0.503391	0.347	0.006	3.41852e-119	Snorc	secondary ossification center associated regulator of chondrocyte maturation [Source:MGI Symbol;Acc:MGI:1920484]	#N/A	#N/A
18	8.32274e-136	0.295932	0.265	0.002	1.5715e-131	Cited1	Cbp/p300-interacting transactivator with Glu/Asp-rich carboxy-terminal domain 1 [Source:MGI Symbol;Acc:MGI:108023]	#N/A	#N/A
18	4.41425e-138	0.332549	0.306	0.004	8.33499e-134	Cdk15	cyclin-dependent kinase 15 [Source:MGI Symbol;Acc:MGI:3583944]	#N/A	#N/A
18	1.69664e-140	0.28863	0.245	0.002	3.20359e-136	Gm45847	predicted gene 45847 [Source:MGI Symbol;Acc:MGI:5804962]	#N/A	#N/A
18	1.48495e-141	0.735627	0.673	0.026	2.80389e-137	Syngr1	synaptogyrin 1 [Source:MGI Symbol;Acc:MGI:1328323]	#N/A	#N/A
18	8.45425e-149	0.672331	0.531	0.014	1.59633e-144	Dock3	dedicator of cyto-kinesis 3 [Source:MGI Symbol;Acc:MGI:2429763]	#N/A	#N/A
18	3.34994e-149	0.441273	0.265	0.002	6.32536e-145	Cdh19	cadherin 19, type 2 [Source:MGI Symbol;Acc:MGI:3588198]	#N/A	#N/A
18	1.5512e-151	0.453045	0.429	0.008	2.92898e-147	Plxnc1	plexin C1 [Source:MGI Symbol;Acc:MGI:1890127]	#N/A	#N/A
18	1.0233e-174	1.00672	0.673	0.019	1.9322e-170	Fstl4	follistatin-like 4 [Source:MGI Symbol;Acc:MGI:2443199]	#N/A	#N/A
18	1.8883e-214	0.315131	0.286	0.001	3.5655e-210	Car14	carbonic anhydrase 14 [Source:MGI Symbol;Acc:MGI:1344341]	#N/A	#N/A
18	3.06918e-218	1.33927	0.878	0.028	5.79522e-214	Pde1c	phosphodiesterase 1C [Source:MGI Symbol;Acc:MGI:108413]	#N/A	#N/A
18	2.5886e-223	0.472617	0.347	0.002	4.8878e-219	Grik2	glutamate receptor, ionotropic, kainate 2 (beta 2) [Source:MGI Symbol;Acc:MGI:95815]	#N/A	#N/A
18	2.14774e-242	0.263179	0.265	0	4.05535e-238	Tspan10	tetraspanin 10 [Source:MGI Symbol;Acc:MGI:2384781]	#N/A	#N/A
18	2.13233e-250	0.45899	0.327	0.001	4.02626e-246	Synpr	synaptoporin [Source:MGI Symbol;Acc:MGI:1919253]	#N/A	#N/A
18	1.70895e-255	0.337465	0.347	0.001	3.22685e-251	4933430M04Rik	RIKEN cDNA 4933430M04 gene [Source:MGI Symbol;Acc:MGI:1918566]	#N/A	#N/A
18	1.18486e-255	0.429631	0.408	0.002	2.23724e-251	Gm29863	predicted gene, 29863 [Source:MGI Symbol;Acc:MGI:5589022]	#N/A	#N/A
18	2.35528e-279	1.18991	0.694	0.01	4.44723e-275	Csmd1	CUB and Sushi multiple domains 1 [Source:MGI Symbol;Acc:MGI:2137383]	#N/A	#N/A
18	2.29141e-280	0.404126	0.327	0	4.32663e-276	Gucy2f	guanylate cyclase 2f [Source:MGI Symbol;Acc:MGI:105119]	#N/A	#N/A
18	1.82822e-305	0.553966	0.49	0.003	3.45205e-301	Insc	INSC spindle orientation adaptor protein [Source:MGI Symbol;Acc:MGI:1917942]	#N/A	#N/A
18	0	0.543883	0.449	0.002	0	A830019P07Rik	RIKEN cDNA A830019P07 gene [Source:MGI Symbol;Acc:MGI:3028035]	#N/A	#N/A
18	0	1.66413	0.98	0.009	0	Gm12068	predicted gene 12068 [Source:MGI Symbol;Acc:MGI:3649823]	#N/A	#N/A
18	0	0.459157	0.429	0.001	0	Gsta1	glutathione S-transferase, alpha 1 (Ya) [Source:MGI Symbol;Acc:MGI:1095417]	#N/A	#N/A
18	0	1.50276	0.939	0.005	0	Ptgds	prostaglandin D2 synthase (brain) [Source:MGI Symbol;Acc:MGI:99261]	#N/A	#N/A

### Sheet: dC18 - GO-BP
GOBP	FDR	gene ratio
melanin biosynthetic process from tyrosine (GO:0006583)	0.03	1
regulation of semaphorin-plexin signaling pathway (GO:2001260)	0.05	0.67
establishment of neuroblast polarity (GO:0045200)	0.05	0.67
establishment or maintenance of neuroblast polarity (GO:0045196)	0.05	0.67
innate vocalization behavior (GO:0098582)	0.05	0.67
melanocyte migration (GO:0097324)	0.05	0.67
asymmetric neuroblast division (GO:0055059)	0.01	0.5
melanin metabolic process (GO:0006582)	0	0.47
melanin biosynthetic process (GO:0042438)	0	0.47
secondary metabolite biosynthetic process (GO:0044550)	0	0.41
melanocyte differentiation (GO:0030318)	0	0.36
positive regulation of secondary metabolite biosynthetic process (GO:1900378)	0.01	0.33
positive regulation of melanin biosynthetic process (GO:0048023)	0.01	0.33
pigment cell differentiation (GO:0050931)	0	0.28
regulation of secondary metabolic process (GO:0043455)	0	0.27
regulation of secondary metabolite biosynthetic process (GO:1900376)	0	0.27
regulation of melanin biosynthetic process (GO:0048021)	0	0.27
developmental pigmentation (GO:0048066)	0	0.27
righting reflex (GO:0060013)	0.02	0.25
neuroblast division (GO:0055057)	0	0.25
asymmetric cell division (GO:0008356)	0	0.22
regulation of neurotransmitter receptor localization to postsynaptic specialization membrane (GO:0098696)	0.04	0.19
pigment biosynthetic process (GO:0046148)	0	0.18
phenol-containing compound biosynthetic process (GO:0046189)	0	0.17
enteric nervous system development (GO:0048484)	0.05	0.16
pigmentation (GO:0043473)	0	0.16
secondary metabolic process (GO:0019748)	0	0.15
pigment metabolic process (GO:0042440)	0	0.14
cGMP-mediated signaling (GO:0019934)	0.01	0.14
postsynaptic membrane organization (GO:0001941)	0.02	0.13
cellular pigmentation (GO:0033059)	0	0.13
regulation of vascular associated smooth muscle cell migration (GO:1904752)	0.02	0.13
cyclic-nucleotide-mediated signaling (GO:0019935)	0	0.12
cell proliferation in forebrain (GO:0021846)	0.02	0.11
mesenchymal cell migration (GO:0090497)	0	0.11
pigment granule organization (GO:0048753)	0.03	0.11
neural crest cell migration (GO:0001755)	0	0.1

### Sheet: dC18 - GO-CC
GOBP	FDR	gene ratio
classical-complement-pathway C3/C5 convertase complex (GO:0005601)	0.0247	0.67
external side of apical plasma membrane (GO:0098591)	0.0462	0.4
melanosome (GO:0042470)	2.07e-06	0.23
pigment granule (GO:0048770)	1.04e-06	0.23
integral component of synaptic vesicle membrane (GO:0030285)	0.0184	0.1
